# piRNAs are regulators of metabolic reprogramming in stem cells

**DOI:** 10.1101/2023.10.31.564965

**Authors:** Patricia Rojas-Ríos, Aymeric Chartier, Camille Enjolras, Julie Cremaschi, Céline Garret, Adel Boughlita, Anne Ramat, Martine Simonelig

## Abstract

Stem cells preferentially use glycolysis instead of oxidative phosphorylation and this metabolic rewiring plays an instructive role in their fate; however, the underlying molecular mechanisms remain largely unexplored. PIWI-interacting RNAs (piRNAs) and PIWI proteins have essential functions in a range of adult stem cells across species. Here, we show that piRNAs and the PIWI protein Aubergine (Aub) are instrumental in activating glycolysis in *Drosophila* germline stem cells (GSCs). High glycolysis is required for GSC self-renewal and *aub* loss-of-function induces a metabolic switch in GSCs leading to their differentiation. Aub directly binds glycolytic mRNAs and *Enolase* mRNA regulation by Aub depends on its 5’UTR. Furthermore, deletion of a piRNA target site in *Enolase* 5’UTR leads to GSC loss. These data reveal an Aub/piRNA function in translational activation of glycolytic mRNAs in GSCs, and pinpoint a new mode of regulation of metabolic reprogramming in stem cells based on small RNAs.
