## Supplemental Tables for "piRNAs are regulators of metabolic reprogramming in stem cells"

### Sheet: Table S1
Table S1: Drosophila stocks used in this study
	w1118	BestGene, Inc
	GFP-Pyk (Wee-P338)	Gao et al., 2015
	w; UASp-Venus-Krimpr	Lim and Kai, 2007
	aubQC42 cn1 bw1/CyO	Schupbach and Wieschaus, 1991
	aubHN2 cn1 bw1/CyO	Schupbach and Wieschaus, 1991
	w1118; aubg1/CyO	Vienna Drosophila Resource Center #313529
	w1118; aubHN2 FRT40A/Cyo	Rojas-Rios et al., 2017
	EnoKG01162 FRT40A/CyO hs-hid	Gao et al., 2015
	Enof07543 FRT40A/CyO y+	Kyoto Drosophila Stock Center #114552
	w1118; EnoDpi11	This study
	w1118; EnoDpi12	This study
	FRT82B Ald1EY13155/TM3 Sb Ser	Gao et al., 2015
	w1118; P{ry[+t7.2]=neoFRT}82B P{w[+mC]=Ubi-GFP(S65T)nls}3R/TM6B, Tb[1]	BDSC #32655
	w1118; Df(3R)BSC512/TM6C Sb1 cu1	BDSC #25016
	w1118; UASp-GFP-Aub	Harris and Macdonald, 2001
	w1118; UASp-GFP-AubAA	Barckmann et al., 2015
	w1118; ubi-GFP FRT40A/CyO	BDSC #5629
	yw67c23; FRT82B(neo+)/TM3 Sb	BDSC #2035
	w[*]; P{ry[+t7.2]=neoFRT}82B P{w[+mC]=Ubi-GFP.D}83	BDSC #5188
	w1118; nos-Gal4:VP16 (Chr III)	Rorth, 1998
	Hex-A-RNAi: y1 sc* v1 sev21; P{y+t7.7v+t1.8=TRiP.HMC04708}attP40	BDSC #35155
	Pgi-RNAi: y1 v1; P{y+t7.7v+t1.8=TRiP.HMC03362}attP40	BDSC #51804
	Pfk-RNAi: y1 sc* v1 sev21; P{y+t7.7v+t1.8=TRiP.GL00298}attP2	BDSC #36782
	Ald1-RNAi: y1 sc* v1 sev21; P{y+t7.7v+t1.8=TRiP.HMC06146}attP40	BDSC #65884
	Tpi-RNAi: y1 sc* v1 sev21; P{y+t7.7v+t1.8=TRiP.GL01094}attP2	BDSC #51829
	Pgk-RNAi: y1 v1; P{y+t7.7v+t1.8=TRiP.HMS00030}attP2	BDSC #33632
	Pglym78-RNAi: y1 sc* v1 sev21; P{y+t7.7v+t1.8=TRiP.HMC04818}attP40	BDSC #57503
	Eno-RNAi: y1 v1; P{y+t7.7v+t1.8=TRiP.JF02070}attP2	BDSC #26300
	PyK-RNAi: y1 sc* v1 sev21; P{y+t7.7v+t1.8=TRiP.GL00099}attP2	BDSC #35218
	Pdp-RNAi: y1 sc* v1 sev21; P{y+t7.7v+t1.8=TRiP.HMS01888}attP2	BDSC #38972
	Pdk-RNAi: y1 sc* v1 sev21; P{y+t7.7v+t1.8=TRiP.GL00009}attP2	BDSC #35142
	y1 w67c23 P{y+mDint2w+mC=EPgy2}srlEY05931	BDSC #20009
	y1 P{y+mDint2w+mC=EPgy2}ewgEY05137 w67c23	BDSC #15784
	y1 w67c23; P{y+mDint2w+mC=EPgy2}PfkEY23126/CyO	BDSC #22605
	w1118; aubg1 PfkEY23126/CyO	This study
	w1118; aubHN2 PfkEY23126/CyO	This study
	w1118; UASz1.0-Laconic (Chr III)	This study
	yw/w; aubg1/CyO; UASz1.0-Laconic	This study
	yw/w; aubHN2 cn1 bw1 /CyO; UASz1.0-Laconic	This study
	w1118; nosP-5’Eno-GFP-3’Eno	This study
	w1118; nosP-5’Eno-GFP-3’SV40	This study
	w1118; aubQC42/CyO; nosP-5’Eno-GFP-3’Eno	This study
	w1118; aubg1/CyO; nosP-5’Eno-GFP-3’Eno/TM6B	This study
	w1118; aubQC42/CyO; nosP-5’Eno-GFP-3’SV40	This study
	w1118; aubg1/CyO; nosP-5’Eno-GFP-3’SV40	This study
	References
	Barckmann, B., Pierson, S., Dufourt, J., Papin, C., Armenise, C., Port, F., Grentzinger, T., Chambeyron, S., Baronian, G., Desvignes, J.P., et al. (2015). Aubergine iCLIP Reveals piRNA-Dependent Decay of mRNAs Involved in Germ Cell Development in the Early Embryo. Cell reports 12, 1205-1216
	Gao, M., Thomson, T.C., Creed, T.M., Tu, S., Loganathan, S.N., Jackson, C.A., McCluskey, P., Lin, Y., Collier, S.E., Weng, Z., et al. (2015). Glycolytic enzymes localize to ribonucleoprotein granules in Drosophila germ cells, bind Tudor and protect from transposable elements. EMBO reports 16, 379-386
	Harris, A.N., and Macdonald, P.M. (2001). Aubergine encodes a Drosophila polar granule component required for pole cell formation and related to eIF2C. Development 128, 2823-2832
	Lim, A.K., and Kai, T. (2007). Unique germ-line organelle, nuage, functions to repress selfish genetic elements in Drosophila melanogaster. Proceedings of the National Academy of Sciences of the United States of America 104, 6714-6719
	Rojas-Rios, P., Chartier, A., Pierson, S. and Simonelig, M. (2017). Aubergine and piRNAs promote germline stem cell self-renewal by repressing the proto-oncogene Cbl. EMBO J 36, 3194-3211
	Rorth, P. (1998). Gal4 in the Drosophila female germline. Mech Dev 78, 113-118
	Schupbach, T., and Wieschaus, E. (1991). Female sterile mutations on the second chromosome of Drosophila melanogaster. II. Mutations blocking oogenesis or altering egg morphology. Genetics 129, 1119-1136

### Sheet: Table S2
Table S2: primers used for constructs and CRISPR/Cas9 editing
	CRISPR guide construct
	Eno sgRNA-F	CTTCGTGCAGATCCGCAAAAGTACT
	Eno sgRNA-R	AAACAGTACTTTTGCGGATCTGCAC
	CRISPR event screening
	screen-Eno_F	TACTCTAACCTTGTGCGAAG
	screen-Eno_R	CAATATACATACCACGTAGACTTCCTA
	CRISPR donor plasmid
	Homology arm1_F	CTATAGGGCGAATTGGGTACATATGGTCAAGTCGAGGAC
	Homology arm1_R	AcgtagacttcctaATCTGCACAAATTTAAATCCAGATGA
	Homology arm2_F	TGTGCAGATtaggaagtctacgTGGTATGTATATTGCTAG	primer containing mutations in Quasimodo piRNA target site
	Homology arm2_R	TGGATCCCCCGGGCTGCAGGTTGCTGTCACTGAAATCAAAAAAC
	nosP-5'Eno-GFP-3'Eno reporter
	nos promoter_F	ggccagatccaggtcgcaGCGGCCgcGCTTCGACCGTTTTAACCTC
	nos promoter_R	TGATTTGCttctgaaactcgagCGGTTCTTGCTTAGAGGTG
	Eno-5'UTR_F	GCAAGAACCGCTCGAGTTTCAGAAGCAAATCAGCAGTCAGCCAGCTCTCATCTGGATTTAAATTTGTGCAGATccgcaaaagtacttGTGACAGCAACGAGAAGCTTATGA
	Eno-5'UTR_R	TCATAAGCTTCTCGTTGCTGTCACaagtacttttgcggATCTGCACAAATTTAAATCCAGATGAGAGCTGGCTGACTGCTGATTTGCTTCTGAAACTCGAGCGGTTCTTGC
	GFP-ORF_F	cagcaacgagAAGCTTATGAGTAAAGGAGAAGAACT
	GFP-ORF_R	gtgccctgcgcggtaccTTATTTGTATAGTTCATCCATGC
	Eno-3'UTR_F	GCATGGATGAACTATACAAAtaaGGTACCGCGCAGGGCACTTCGAAATT
	Eno-3'UTR_R	AGCGTTGAAGTGGCGTGACGCGgatccGGTGTTTGTGTAGATCAATT
	nosP-5'Eno-GFP-3'SV40 reporter
	nos promoter_F	ggccagatccaggtcgcaGCGGCCgcGCTTCGACCGTTTTAACCTC
	nos promoter_R	TGATTTGCttctgaaactcgagCGGTTCTTGCTTAGAGGTG
	Eno-5'UTR_F	GCAAGAACCGCTCGAGTTTCAGAAGCAAATCAGCAGTCAGCCAGCTCTCATCTGGATTTAAATTTGTGCAGATccgcaaaagtacttGTGACAGCAACGAGAAGCTTATGA
	Eno-5'UTR_R	TCATAAGCTTCTCGTTGCTGTCACaagtacttttgcggATCTGCACAAATTTAAATCCAGATGAGAGCTGGCTGACTGCTGATTTGCTTCTGAAACTCGAGCGGTTCTTGC
	GFP-ORF_F	cagcaacgagAAGCTTATGAGTAAAGGAGAAGAACT
	GFP-ORF_R	CATGGCCTGCCCGGTTATTAGGTACCTTATTTGTATAGTTCATCCATGCCA
	SV40-3'UTR_F	TGGCATGGATGAACTATACAAATAAGGTACCTAATAACCGGGCAGGCCATG
	SV40-3'UTR_R	GCGTTGAAGTGGCGTGACGCGgatccGATCCAGACATGATAAGATACAT

### Sheet: Table S3
Table S3: Primers used for RT-qPCR
	name	sequence (5'-3')
	Hex-A-F	ACAGCGACCACAAATGCAAC
	Hex-A-R	TGCTGACATAACTCGTGCAC
	Pfk-F	ATGGAATCAACGACGGTGTC
	Pfk-R	ATCTCCTTGAACTTGCCCTCAG
	Ald1-F	TTACTGGCGTGACCTTCCTG
	Ald1-R	ACGTTGTTGATGGCACTCAG
	gapdh1-F	TGAACGGCCAGAAGATCACC
	gapdh1-R	GCCTTGTCAATGGTGGTGAAC
	gapdh2-F	TCAACGGCCAGAAGATCACC
	gapdh2-R	CTTCAAGTGAGTGGATGCCTTG
	Eno-F	TACAACCAGATCCTGCGCATC
	Eno-R	GCTTCCTGAACGACTTGCC
	ewg-F	CCGTTCAGAGGATGACAAAC
	ewg-R	TATCCTCGTCATCGGCAAAG
	PDP-F	GTTTGAATGCACTGCGTCTG
	PDP-R	CCACGGGAAAGTTGTAAACG
	PDK-F	TCGACTTTTACTCGGGCTTC
	PDK-R	CTTGCGCAGGAATATGTACG
	Pgk-F	CTGGATGTGGGTCCCAAGAC
	Pgk-R	ACCACGCCGTCCATGATG
	Pglym78-F2	TCCGAGTGGAACCAGAAGAATC
	Pglym78-R2	TGTGGGCCACATCGAACTC
	Pyk-F	ATCTCTACCGTGGACTGGTG
	Pyk-R	AATCGCCGGTCTTGATGAAG
	nos-F	CGGAGCTTCCAATTCCAGTAAC
	nos-R	AGTTATCTCGCACTGAGTGGCT
	sop-F	CACCCCAATAAAGTTGATAGACCT
	sop-R	ACCACCACGAGAGCCAAAT
	srl-F	CGAGTCTGAGCCGATATTCTG
	srl-R	TGGTTGAGCAGTGATTCGTC
	Tpi-F	AAGGACTGGAAGAACGTGGTG
	Tpi-R	CTGGCGGACACCTCCTTG
	snRNA-U1-F	AGTGAGGCTTGGCCATTG
	snRNA-U1-1-R	CCAAAAATTACACGCACGAG
